# Dietary preservatives alter the gut microbiota *in vitro* and *in vivo* with sex-specific consequences for host metabolic development

**DOI:** 10.1101/2024.05.14.593600

**Authors:** Laura D. Schell, Katia S. Chadaideh, Cary R. Allen-Blevins, Emily M. Venable, Rachel N. Carmody

**Author notes:** Correspondence: Laura D. Schell, Department of Human Evolutionary Biology Harvard University, 11 Divinity Avenue, Cambridge, MA 02138, Rachel N. Carmody, Department of Human Evolutionary Biology Harvard University, 11 Divinity Avenue, Cambridge, MA 02138. **Classification**: Biological Sciences / Physiology.

## Abstract

Antibiotics in early life can promote adiposity via interactions with the gut microbiota. However, antibiotics represent only one possible route of antimicrobial exposure. Dietary preservatives exhibit antimicrobial activity, contain chemical structures accessible to microbial enzymes, and alter environmental conditions favoring specific microbial taxa. Therefore, preservatives that retain bioactivity in the gut might likewise alter the gut microbiota and host metabolism. Here we conduct *in vitro, ex vivo, and in vivo* experiments in mice to test the effects of preservatives on the gut microbiota and host physiology. We screened common dietary preservatives against a panel of human gut isolates and whole fecal communities, finding that preservatives strongly altered microbial growth and community structure. We exposed mice to diet-relevant doses of 4 preservatives [acetic acid, BHA (butylated hydroxyanisole), EDTA (ethylenediaminetetraacetic acid) and sodium sulfite], which each induced compound-specific changes in gut microbiota composition. Finally, we compared the long-term effects of early-life EDTA and low-dose antibiotic (ampicillin) exposure. EDTA exposure modestly reduced nutrient absorption and cecal acetate in both sexes, resulting in lower adiposity in females despite greater food intake. Females exposed to ampicillin also exhibited lower adiposity, along with larger brains and smaller livers. By contrast, in males, ampicillin exposure generally increased energy harvest and decreased energy expenditure, resulting in higher adiposity. Our results highlight the potential for everyday doses of common dietary preservatives to affect the gut microbiota and impact metabolism differently in males and females. Thus, despite their generally-regarded-as-safe designation, preservatives could have unintended consequences for consumer health.

**SIGNIFICANCE:** Early-life exposure to antibiotics can alter the gut microbiota and shape adult metabolic health. Here we show that dietary preservatives can have analogous effects. Common dietary preservatives altered gut microbiota composition *in vitro*, *ex vivo* and *in vivo*. Early-life EDTA exposure had long-term, sex-specific consequences for energy metabolism. Simultaneously, we deliver new mechanistic understanding of early-life antimicrobial-induced effects on adiposity via evidence that low-dose ampicillin treatment increases energy harvest while conserving energy expenditure in males, promoting adiposity, while EDTA treatment dampens energy harvest, promoting leanness in females. Overall, our results emphasize that early-life gut microbiome disruptions can be triggered by diverse antimicrobial exposures, with previously unappreciated metabolic consequences that differ for males and females.
