## Supplemental Tables S2 and S3 for "Dietary preservatives alter the gut microbiota *in vitro* and *in vivo* with sex-specific consequences for host metabolic development"

### Sheet: Table S2
Data subset	Terms	Original Cage		Sample Type		Treatment		Phase		Phase * Treatment
		R2	P	R2	P	R2	P	R2	P	R2	P
Baseline (D-2 to D0), All groups	Original_cage	0.549	0.001
Cross-section (D7), All groups	Sample_type + Original_cage + Treatment	0.311	0.001	0.272	0.001	0.038	0.003
Longitudinal (D-2 to D6), All groups	Current_treatment					0.036	0.043
Longitudinal (D-2 to D6), All groups	Original_cage + Current_treatment	0.514	0.001			0.036	0.001
Cross-section (D7) Acetic_acid vs Control	Sample_type + Original_cage + Treatment	0.43	0.001	0.294	0.001	0.015	0.123
Longitudinal (D-2 to D6) Acetic_acid vs Control	Original_cage + Current_treatment	0.544	0.001			0.016	0.03
Longitudinal (D-2 to D6) Acetic_acid vs Control	Original_cage + Phase * Treatment	0.574	0.001			0.019	0.009	0.033	0.001	0.006	0.395
Longitudinal (D-2 to D6) Acetic_acid vs Control	Original_cage + Phase + Current_treatment	0.574	0.001			0.01	0.115	0.033	0.001
Cross-section (D7) BHA vs Control	Sample_type + Original_cage + Treatment	0.306	0.001	0.298	0.001	0.011	0.506
Longitudinal (D-2 to D6) BHA vs Control	Original_cage + Current_treatment	0.568	0.001			0.008	0.289
Longitudinal (D-2 to D6) BHA vs Control	Original_cage + Phase * Treatment	0.605	0.001			0.042	0.001	0.2	0.008	0.004	0.525
Longitudinal (D-2 to D6) BHA vs Control	Original_cage + Phase + Current_treatment	0.605	0.001			0.024	0.006	0.2	0.007
Cross-section (D7) EDTA vs Control	Sample_type + Original_cage + Treatment	0.363	0.001	0.277	0.001	0.015	0.281
Longitudinal (D-2 to D6) EDTA vs Control	Original_cage + Current_treatment	0.532	0.001			0.016	0.041
Longitudinal (D-2 to D6) EDTA vs Control	Original_cage + Phase * Treatment	0.571	0.001			0.023	0.002	0.015	0.043	0.009	0.186
Longitudinal (D-2 to D6) EDTA vs Control	Original_cage + Phase + Current_treatment	0.571	0.001			0.026	0.002	0.015	0.037
Cross-section (D7) Na2SO3 vs Control	Sample_type + Original_cage + Treatment	0.307	0.001	0.307	0.001	0.009	0.565
Longitudinal (D-2 to D6) Na2SO3 vs Control	Original_cage + Current_treatment	0.523	0.001			0.013	0.091
Longitudinal (D-2 to D6) Na2SO3 vs Control	Original_cage + Phase * Treatment	0.553	0.001			0.045	0.001	0.02	0.011	0.007	0.326
Longitudinal (D-2 to D6) Na2SO3 vs Control	Original_cage + Phase + Current_treatment	0.553	0.001			0.029	0.002	0.02	0.015
Cross-section (D7) Ampicillin vs Control	Sample_type + Original_cage + Treatment	0.416	0.001	0.314	0.001	0.034	0.003
Longitudinal (D-2 to D6) Ampicillin vs Control	Original_cage + Current_treatment	0.508	0.001			0.03	0.005
Longitudinal (D-2 to D6) Ampicillin vs Control	Original_cage + Phase * Treatment	0.548	0.001			0.032	0.001	0.028	0.003	0.011	0.113
Longitudinal (D-2 to D6) Ampicillin vs Control	Original_cage + Phase + Current_treatment	0.548	0.001			0.033	0.002	0.028	0.004
Table S2: Results of PERMANOVA tests on fecal microbiome data from 7-day in vivo trial

### Sheet: Table S3
Data subset	Timepoint	Terms	Sex		Litter		Timepoint		Treatment		Mouse
			R2	P	R2	P	R2	P	R2	P	R2	P
Offspring	All	Treatment							0.115	0.001
Offspring	All	Timepoint					0.175	0.001
Offspring	All	Sex	0.042	0.001
Offspring	All	Mouse									0.36	0.001
Offspring	All	Litter			0.066	0.001
Offspring	All	Sex + Timepoint + Treatment	0.042	0.001			0.175	0.001	0.115	0.001
Offspring	All	Sex + Litter + Timepoint + Treatment	0.042	0.001	0.066	0.001	0.175	0.001	0.073	0.001
Offspring	All	Sex + Litter + Timepoint + Treatment + Mouse	0.042	0.001	0.066	0.001	0.175	0.001	0.073	0.001	0.179	0.001
Offspring, EDTA vs Control	All	Sex + Timepoint + Treatment	0.078	0.001			0.261	0.001	0.021	0.041
Offspring, EDTA vs Control	All	Sex + Litter + Timepoint + Treatment	0.078	0.001	0.025	0.01	0.261	0.001	0.022	0.035
Offspring, EDTA vs Control	All	Sex + Timepoint + Treatment + Mouse	0.078	0.001			0.261	0.001	0.021	0.027	0.182	0.001
Offspring, Ampicillin vs Control	All	Sex + Timepoint + Treatment	0.034	0.004			0.19	0.001	0.125	0.001
Offspring, Ampicillin vs Control	All	Sex + Litter + Timepoint + Treatment	0.034	0.004	0.108	0.001	0.19	0.001	0.072	0.001
Offspring, Ampicillin vs Control	All	Sex + Timepoint + Treatment + Mouse	0.034	0.001			0.19	0.001	0.125	0.001	0.196	0.001
Offspring, Ampicillin vs Control	Week 4	Treatment							0.158	0.164
Offspring, Ampicillin vs Control	Week 8	Treatment							0.369	0.004
Offspring, Ampicillin vs Control	Week 12	Treatment							0.303	0.008
Offspring, Ampicillin vs Control	Week 17	Treatment							0.274	0.016
Offspring, Ampicillin vs Control	Week 20	Treatment							0.273	0.02
Offspring, Ampicillin vs Control	Week 28	Treatment							0.266	0.004
Offspring, EDTA vs Control	Week 4	Treatment							0.179	0.037
Offspring, EDTA vs Control	Week 8	Treatment							0.08	0.552
Offspring, EDTA vs Control	Week 12	Treatment							0.06	0.885
Offspring, EDTA vs Control	Week 17	Treatment							0.06	0.805
Offspring, EDTA vs Control	Week 20	Treatment							0.058	0.772
Offspring, EDTA vs Control	Week 28	Treatment							0.189	0.037
Offspring, Ampicillin vs Control	Week 4	Sex + Litter + Treatment	0.065	0.623	0.145	0.109			0.283	0.001
Offspring, Ampicillin vs Control	Week 8	Sex + Litter + Treatment	0.078	0.409	0.353	0.003			0.104	0.233
Offspring, Ampicillin vs Control	Week 12	Sex + Litter + Treatment	0.149	0.041	0.277	0.001			0.14	0.051
Offspring, Ampicillin vs Control	Week 17	Sex + Litter + Treatment	0.121	0.131	0.234	0.003			0.194	0.019
Offspring, Ampicillin vs Control	Week 20	Sex + Litter + Treatment	0.117	0.163	0.212	0.013			0.203	0.028
Offspring, Ampicillin vs Control	Week 28	Sex + Litter + Treatment	0.073	0.727	0.236	0.006			0.114	0.261
Offspring, EDTA vs Control	Week 4	Sex + Litter + Treatment	0.111	0.219	0.158	0.059			0.138	0.1
Offspring, EDTA vs Control	Week 8	Sex + Litter + Treatment	0.224	0.043	0.096	0.31			0.102	0.264
Offspring, EDTA vs Control	Week 12	Sex + Litter + Treatment	0.23	0.017	0.063	0.705			0.093	0.369
Offspring, EDTA vs Control	Week 17	Sex + Litter + Treatment	0.16	0.185	0.05	0.9			0.055	0.86
Offspring, EDTA vs Control	Week 20	Sex + Litter + Treatment	0.372	0.004	0.073	0.362			0.059	0.535
Offspring, EDTA vs Control	Week 28	Sex + Litter + Treatment	0.048	0.917	0.157	0.136			0.083	0.629
Table S3: Results of PERMANOVA tests on fecal microbiome data from long-term mouse study
